# Whole genome sequencing uncovers the structural and transcriptomic landscape of hexaploid wheat/*Ambylopyrum muticum* introgression lines

**DOI:** 10.1101/2021.11.16.468825

**Authors:** Benedict Coombes, John P. Fellers, Surbhi Grewal, Rachel Rusholme-Pilcher, Stella Hubbart-Edwards, Caiyun Yang, Ryan Joynson, Ian P. King, Julie King, Anthony Hall

## Abstract

Wheat is a globally vital crop, but its limited genetic variation creates a challenge for breeders aiming to maintain or accelerate agricultural improvements over time. Introducing novel genes and alleles from wheat’s wild relatives into the wheat breeding pool via introgression lines is an important component of overcoming this low variation but is constrained by poor genomic resolution and limited understanding of the genomic impact of introgression breeding programmes. By sequencing 17 hexaploid wheat/*Ambylopyrum muticum* introgression lines and the parent lines, we have precisely pinpointed the borders of introgressed segments, most of which occur within genes. We report a genome assembly and annotation of *Am. muticum* that has facilitated the identification of *Am. muticum* resistance genes commonly introgressed in lines resistant to stripe rust. Our analysis has identified an abundance of structural disruption and homoeologous pairing across the introgression lines, likely caused by the suppressed *Ph1* locus. mRNAseq analysis of six of these introgression lines revealed that novel introgressed genes are rarely expressed and those that directly replace a wheat orthologue have a tendency towards downregulation, with no discernible compensation in the expression of homoeologous copies. This study explores the genomic impact of introgression breeding and provides a schematic that can be followed to characterise introgression lines and identify segments and candidate genes underlying the phenotype. This will facilitate more effective utilisation of introgression pre-breeding material in wheat breeding programmes.
