## Supplementary tables for "Whole genome sequencing uncovers the structural and transcriptomic landscape of hexaploid wheat/*Ambylopyrum muticum* introgression lines"

### Sheet: Table S1
Table S1. Introgression lines sequenced in this study.
Line name	Line seq data name	Originial BC1 line	Am. Muticum accession	Cross history	mRNA sequencing
DHF1-8	DH8	188A	2130012	(pavon x muticum) x paragon x paragon x paragon x maize (+ colchicine)	NO
DHF1-15	DH15	246	2130012	(CS x muticum) x paragon x paragon x paragon x maize (+ colchicine)	NO
DHF1-65	DH65	188B	2130012	(pavon x muticum) x paragon x paragon x paragon x maize (+ colchicine)	YES
DHF1-86	DH86	248	2130012	(pavon x muticum) x pavon x paragon x paragon x maize (+ colchicine)	YES
DHF1-92	DH92	248	2130012	(pavon x muticum) x pavon x paragon x paragon x maize (+ colchicine)	NO
DHF1-96	DH96	248	2130012	(pavon x muticum) x pavon x paragon x paragon x maize (+ colchicine)	NO
DHF1-121	DH121	251	2130012	(pavon x muticum) x pavon x paragon x paragon x maize (+ colchicine)	NO
DHF1-123	DH123	251	2130012	(pavon x muticum) x pavon x paragon x paragon x maize (+ colchicine)	NO
DHF1-124	DH124	252A	2130012	(pavon x muticum) x pavon x paragon x paragon x maize (+ colchicine)	NO
DHF1-161	DH161	188A	2130012	(pavon x muticum) x paragon x paragon x paragon x maize (+ colchicine)	YES
DHF1-355	DH355	252A	2130012	(pavon x muticum) x pavon x paragon x paragon x maize (+ colchicine)	NO
BC3-702-6	BC2F420	188A	2130012	(pavon x muticum) x pavon x paragon x paragon	NO
BC3F2-137-2	BC3F326	182	2130012	(pavon x muticum) x pavon x paragon x paragon x Sf x Sf	YES
DHF1-195	DH195	112	2130004	(CS x muticum) x paragon x paragon x paragon x maize (+ colchicine)	NO
DHF1-202	DH202	112	2130004	(CS x muticum) x paragon x paragon x paragon x maize (+ colchicine)	YES
BC3F3-9-1	BC3F45	112	2130004	(CS x muticum) x paragon x paragon x paragon x Sf x Sf x Sf	YES
BC3F3-10-1	BC3F46	110A	2130004	(CS x muticum) x paragon x CS x paragon x Sf x Sf x Sf	NO

### Sheet: Table S2
Table S2. Segments identified in each introgression line included in this study. If junction within or nearby a gene, the gene name is included
Line name	chromosome	start	end	length	precise identification left junction	precise identification right junction	additional information
DH8	chr2D	591023410	651852609	60.83Mbp	yes - TraesCS2D02G493600	no
DH15	chr2A	11934615	780798557	768.86Mbp	difficult to resolve due to struc	no - probably not telomere
DH15	chr4B	by 300000 but not telomere	635868588	635.08Mbp	no but not telomere	yes - TraesCS4B02G342400
DH15	chr6D	470634719	473592718	3.99Mbp	yes - TraesCS6D02G401600	yes - telomere
DH65	chr4D	1	51288177	51.29Mbp	yes - telomere	yes - TraesCS4D02G076900
DH86	chr2D	1	24800000	24.8Mbp	no	no	segment known to be on chr2D from GISH information and coverage information but can't pin borders because of complications. ~ 27Mbp relative to homoeologous chr2A region. get rough size from the cov region on chr2D
DH92	chr5D	533204927	566080677	32.88Mbp	yes - TraesCS5D02G508200	yes - telomere
DH96	chr4D	1	45649275	45.65Mbp	yes - telomere	yes - TraesCS4D02G070200
DH121	chr4D	1	378269537	378.27Mbp	yes - telomere	yes - TraesCS4D02G221100
DH121	chr5D	543405627	566080677	22.68Mbp	no	yes - telomere
DH121	chr7D	59705175	638686055	578.98Mbp	yes	yes - telomere
DH123	chr7D	59705175	638686055	578.98Mbp	yes	yes - telomere
DH161	chr1A	1	594102056	594.1Mbp	yes - telomere	yes - telomere
BC2F420	chr2D	591023474	651852609	60.83Mbp	yes - TraesCS2D02G493600	yes - telomere
BC3F326	chr3D	395642516	615552423	219.90Mbp	yes - TraesCS3D02G286600	yes - telomere
DH195	chr7D	1	500819199	500.82Mbp	yes - telomere	yes - TraesCS7D02G386500
DH195	chr7D	621299250	638686055	17.39Mbp	yes - TraesCS7D02G525800	yes - telomere
DH202	chr7D	1	500819199	500.82Mbp	yes - telomere	yes - TraesCS7D02G386500	Start of chr7D segment inferred to match DH195 based on DH pair comparison and GISH information
BC3F45	chr3A	708695000	750843639	42.14Mbp	no	yes - telomere
BC3F45	chr5D	1	399328510	399.33Mbp	yes - telomere	yes - TraesCS5D02G304200
BC3F46	chr3D	1000000-2000000	549713134	549.71Mbp	no - difficult to resolve due to possible repeat expansions or duplications	yes - TraesCS3D02G439400 (6.75Kbp away)

### Sheet: Table S3
Table S3: Genotyping results of DH15 with newly discovered small 6D segment. 'a' indicates presence of homozygous wheat-specific alleles;
'b' indicates presence of homozygous Am. muticum-specific alleles; '-' indicates absence of a genome-specific allele for a particular KASP assay.
KASP_ID	Chr	Position	Am_004	Am_012	CS	Paragon	Pavon76	DH-15
WRC1890	6D	470847232	b	b	a	a	a	b
WRC1873	6D	473055568	b	b	a	a	a	b

### Sheet: Table S4
Table S4. Primer details for the KASP assays used for genotyping of DH15
KASP_ID	Allele_specific_primer_1	Allele_specific_primer_2	Common_primer
WRC1890	gtatggtcatacgtgatagcC	cggtatggtcatacgtgatagcT	gcagttcccgccgaaataaa
WRC1873	ccaccactctctcaagtaaggC	ccaccactctctcaagtaaggT	gcatgcagcagctttgagtc

### Sheet: Table S5
Table S5. Metrics of Am. muticum genome assembly
Assembly length (Gbp)	No. scaffolds	Contig N50 (Kbp)	Scaffold N50 (Kbp)	% BUSCO complete genes (% single copy)	Gene models	High confidence gene models	Low confidence gene models	No. high confidence gene models with functional annotations
2.532	96256	64.199	75.508	93.9% (88.7%)	86841	32385	54456	28995

### Sheet: Table S6
Table S6. Potential resistance genes uniquely introgressed in DH92 and DH121, which share resistance to stripe rust
Gene name	Gene type	Anchored position in RefSeq v1.0	Closest wheat RefSeq v1.1 orthologoue	% identity to wheat orthologue protein	Closest RefSeq v1.1 5D orthologue	% identity to RefSeq v1.1 5D wheat orthologue protein	NB-ARC domain similarity or best overall similarity to pangenome proteins for non-NLRs	Novel NB-ARC domain or novel protein for non-NLRs
contig_104068_pilon_pilon.6	NLR	chr5D:559981319	TraesCS5D02G557700	87.692	TraesCS5D02G557700	87.692	93.886	no
contig_104068_pilon_pilon.7	NLR	chr5D:559915710	TraesCS5D02G557500	88.665	TraesCS5D02G557500	88.665	93.361	no
contig_105710_pilon_pilon.1	NLR	chr5D:553974031	TraesCS5D02G544300	94.68	TraesCS5D02G544300	94.68	95.833	no
contig_122086_pilon_pilon.2	NLR	chr5D:559981319	TraesCS4A02G314400	83.626	TraesCS5D02G557700	82.557	92.213	no
contig_122086_pilon_pilon.3	NLR	chr5D:555917347	TraesCS4A02G314400	85.246	TraesCS5D02G548200	83.086	90.204	no
contig_127133_pilon_pilon.1	NLR	chr5D:559915710	TraesCS5D02G557500	79.753	TraesCS5D02G557500	79.753	81.893	yes
contig_129493_pilon_pilon.7	NLR	chr5D:553974031	TraesCS5D02G544300	88.022	TraesCS5D02G544300	88.022	98.75	no
contig_129493_pilon_pilon.9	NLR	chr5D:554343235	TraesCS5D02G544700	87.166	TraesCS5D02G544700	87.166	94.068	no
contig_137938_pilon_pilon.3	NLR	chr5D:559915710	TraesCS5D02G557500	83.311	TraesCS5D02G557500	83.311	88.571	no
contig_16723_pilon_pilon.4	NLR	chr5D:560493990	TraesCS5B02G539800	77.994	TraesCS5D02G559100	77.376	87.446	no
contig_4003_pilon_pilon.2	NLR	chr5D:559896651	TraesCS1B02G027300	64.739	TraesCS5D02G098700	45.682	73.214	yes
contig_40592_pilon_pilon.2	NLR	chr5D:559981319	TraesCS5D02G557700	80.449	TraesCS5D02G557700	80.449	88.571	no
contig_51888_pilon_pilon:51710-63637	NLR	chr5D:559915710	TraesCS5B02G565500	71.854	TraesCS5D02G557500	71.478	86.301	no
contig_120634_pilon_pilon.1	ABC transporter		TraesCS7B02G000200	97.498	TraesCS5D02G564000	97.359	97.5	no
contig_55354_pilon_pilon.1	ABC transporter		TraesCS5D02G551400	98.345	TraesCS5D02G551400	98.345	98.347	no
contig_132047_pilon_pilon.3	LRR + protein tyrosine and serine/threonine kinase		TraesCS5D02G546400	91.146	TraesCS5D02G546400	91.146	91.146	no
contig_132047_pilon_pilon.4	LRR + protein tyrosine and serine/threonine kinase		TraesCS5B02G393400	52.187	TraesCS5D02G398800	51.429	53.36	yes
contig_132047_pilon_pilon.8	LRR + protein tyrosine and serine/threonine kinase		TraesCS5D02G546900	74.227	TraesCS5D02G546900	74.227	69.559	yes
contig_137761_pilon_pilon.4	LRR + protein tyrosine and serine/threonine kinase		TraesCS4A02G313900	77.021	TraesCS5D02G547600	57.128	97.272	no
contig_4003_pilon_pilon.11	LRR + protein tyrosine and serine/threonine kinase		TraesCS5D02G556900	95.656	TraesCS5D02G556900	95.656	95.66	no
contig_85897_pilon_pilon.5	LRR protein kinase		TraesCS5D02G543000	95.938	TraesCS5D02G543000	95.938	95.487	no
contig_85897_pilon_pilon.12	malectin-like and protein tyrosine kinase domains		TraesCS5B02G544900	78.315	TraesCS5D02G542600	77.072	77.861	yes

### Sheet: Table S7
Table S7. Potential resistance genes introgressed in DH92 but absent from DH121 and the other lines. DH92 has stem and leaf rust resistance not seen in DH121
Gene name	Gene type	Anchored position in RefSeq v1.0	Closest wheat orthologoue	% identity to wheat orthologue protein	Closest 5D orthologue	% identity to 5D wheat orthologue protein	NB-ARC domain similarity or best overall similarity to pangenome proteins for non-NLRs	Novel NB-ARC domain or novel protein for non-NLRs
contig_147444_pilon_pilon.1	Protein kinase domain only	541937271	TraesCS5D02G520500	86.986	TraesCS5D02G520500	86.986	92.07	no
contig_147444_pilon_pilon.8	WAK	541955371	TraesCS5D02G520800	97.34	TraesCS5D02G520800	97.34	98.274	no
contig_147444_pilon_pilon.9	WAK	541946160	TraesCS4A02G351700	98.082	TraesCS5D02G520600	89.589	97.948	no
contig_147444_pilon_pilon.10	WAK	541946160	TraesCS5D02G520600	97.841	TraesCS5D02G520600	97.841	98.111	no
contig_147444_pilon_pilon.13	Protein kinase domain only	541937271	TraesCS5D02G520500	86.986	TraesCS5D02G520500	86.986	92.07	no
contig_51565_pilon_pilon.1	Protein kinase domain only	536541626	TraesCS5D02G512300	100	TraesCS5D02G512300	100	100	no
